# Catalytic activity of the Bin3/MEPCE methyltransferase domain is dispensable for 7SK snRNP function in *Drosophila melanogaster*

**DOI:** 10.1101/2023.06.01.543302

**Authors:** Ryan J Palumbo, Steven D Hanes

**Affiliations:** Department of Biochemistry & Molecular Biology, SUNY Upstate Medical University 750 East Adams Street, 4283 Weiskotten Hall, Syracuse, New York, 13210

**Author notes:** **Unexpected *in vivo* results with Bin3**.

**Keywords:** Bin3, Bmc1, Bcdin3, MEPCE, Mepcea, 7SK, P-TEFb, RNA Polymerase II, Promoter-Proximal Pausing, Transcription Elongation

## Abstract

Methylphosphate Capping Enzyme (MEPCE) monomethylates the gamma phosphate at the 5’ end of the 7SK noncoding RNA, a modification thought to protect 7SK from degradation. 7SK serves as a scaffold for assembly of a snRNP complex that inhibits transcription by sequestering the positive elongation factor P-TEFb. While much is known about the biochemical activity of MEPCE *in vitro*, little is known about its functions *in vivo*, or what roles— if any—there are for regions outside the conserved methyltransferase domain. Here, we investigated the role of Bin3, the *Drosophila* ortholog of MEPCE, and its conserved functional domains in *Drosophila* development. We found that *bin3* mutant females had strongly reduced rates of egg-laying, which was rescued by genetic reduction of P-TEFb activity, suggesting that Bin3 promotes fecundity by repressing P-TEFb. *bin3* mutants also exhibited neuromuscular defects, analogous to a patient with *MEPCE* haploinsufficiency. These defects were also rescued by genetic reduction of P-TEFb activity, suggesting that Bin3 and MEPCE have conserved roles in promoting neuromuscular function by repressing P-TEFb. Unexpectedly, we found that a Bin3 catalytic mutant (Bin3 ^Y795A^) could still bind and stabilize 7SK and rescue all *bin3* mutant phenotypes, indicating that Bin3 catalytic activity is dispensable for 7SK stability and snRNP function *in vivo*. Finally, we identified a metazoan-specific motif (MSM) outside of the methyltransferase domain and generated mutant flies lacking this motif (Bin3 ^ΔMSM^). Bin3^ΔMSM^ mutant flies exhibited some—but not all—*bin3* mutant phenotypes, suggesting that the MSM is required for a 7SK-independent, tissue-specific function of Bin3.
