## Supplemental Table 1 for "Catalytic activity of the Bin3/MEPCE methyltransferase domain is dispensable for 7SK snRNP function in *Drosophila melanogaster*"

### Sheet: Table S1 - Table S1
Table S1
Short Name	Stock List Description	Chromosome(s) affected	Insertion chromosome(s)	Breakpoints or insertion site	Stock Center	Stock Number
Oregon-R	Oregon-R-P2				BDSC	2376
w[1118]	w[1118]	1			BDSC	5905
y[1] w[1118]	y[1] w[1118]	1			BDSC	6598
hsFLP w; Adv[1]/CyO	P{ry[+t7.2]=hsFLP}1, w[1118]; Adv[1]/CyO	1;2	1		BDSC	6
w; ED1612/SM6a	w[1118]; Df(2R)ED1612, P{w[+mW.Scer\FRT.hs3]=3'.RS5+3.3'}ED1612/SM6a	1;2	2	42A13;42E6, 2R:6220532;2R:7049672 (r6, Df)	BDSC	8045
y w; CycT[j11B2]/TM3	y[1] w[*]; P{w[+mC]=lacW}l(3)j11B2[j11B2]/TM3, Sb[1]	1;3	3	Chr 3, 74D4, 3L:17557525	BDSC	12101
w; BSC313/CyO	w[1118]; Df(2R)BSC313, P+PBac{XP5.RB3}BSC313/CyO	1;2	2	42A8;42B2, 2R:6023655;2R:6648713	BDSC	24339
w; bab1[Agal4-5]TM3, Sb	w[*]; P{w[+mW.hs]=GawB}bab1[Agal4-5]/TM3, Sb[1]	1;3	3		BDSC	6802
w; nanosGAL4::VP16	w[1118]; P{w[+mC]=GAL4::VP16-nanos.UTR}CG6325[MVD1]	1;3	3	86B4, 3R:10407270..10407270	BDSC	4937
y w; bin3[TG4.0]/SM6a	y[1] w[*]; Mi{Trojan-GAL4.0}bin3[MI08045-TG4.0]/SM6a	1;2	2	42A14, 2R:6236382..6236382	BDSC	76193
wg[Sp-1]/CyO	chy[1] wg[Sp-1]/CyO	2			BDSC	259
w; wg[Sp-1]/CyO	w[1118]; wg[Sp-1]/CyO	1;2			BDSC	8379
y w; wg[Gla-1]/CyO, Ubi-GFP	y[1] w[*]; In(2LR)Gla, wg[Gla-1] PPO1[Bc]/CyO, P{w[+mW.hs]=Ubi-GFP.S65T}PAD1	1;2	2		BDSC	4888
w; Kr[If-1]/CyO; D[1]/TM3	w[*]; Kr[If-1]/CyO; D[1]/TM3, Ser[1]	1;2;3			BDSC	7198
w; wg[Sp-1]/CyO; MKRS/TMB6, Tb[1]	w[1118]; wg[Sp-1]/CyO; MKRS/TMB6, Tb[1]	1;2;3			BDSC	76357
y w; wg[Sp-1]/CyO; Dr[1]/TM3	y[1] w[*]; wg[Sp-1]/CyO; Dr[1]/TM3, Sb[1]	1;2;3			BDSC	59967
w; Npc1a[57A]/CyO:TMB6, Tb[1]	w[*]; Npc1a[57A]/T(2;3)TSTL, CyO:TMB6, Tb[1]	1;2;3			BDSC	52006
y w; Tor[R97C]/SM6a-TMB6, Tb[1]	y[1] w[*]; Tor[R97C]/T(2;3)SM6a-TMB6, Tb[1]	1;2;3			BDSC	80931
w; d02161	w[1118]; P{XP}d02161	1;2	2	2R:6,241,963..6,241,963	Exelixis	d02161
w; bin3[e02231]/CyO	w[1118]; Pbac{RB}bin3[e02231]/CyO	1;2	2	2R:6,227,930..6,227,930	Exelixis	e02231
