## Supplemental Table 2 for "Catalytic activity of the Bin3/MEPCE methyltransferase domain is dispensable for 7SK snRNP function in *Drosophila melanogaster*"

### Sheet: Table S2 - Table S2
Table S2
Short Name	Stock List Description	Chromosome(s) affected	Insertion chromosome(s)	Breakpoints or insertion site	Status	Created by	Notes
w; bin3[∆]/CyO; MKRS/TMB6, Tb[1]	w1118; P+Pbac{XP5.RB3}bin3[e02231-d02161]/CyO; MKRS/TMB6, Tb[1]	1;2;3	2	42A13, 2R:6233694..6233694		RJP	w[1118]; P{XP}d02161/CyO (Exelixis) males were crossed with hsFLP w; Adv[1]/CyO (BDSC #6) females. hsFLP; P{XP}d02161/CyO male progeny were crossed with w[1118]; Pbac{RB}bin3[e02231]/CyO (Exelixis) females. hsFLP/w[1118]; P{XP}d02161/Pbac{RB}bin3[e02231] females were crossed with w[1118]; wg[Sp-1]/CyO; MKRS/TMB6, Tb[1] (BDSC #76357) males, and embryonic/larval progeny were heat-shocked for 1 h at…
bin3[∆]/CyO	P+Pbac{XP5.RB3}bin3[e02231-d02161]/CyO	2	2	42A13, 2R:6233694..6233694		RJP	w; bin3[∆]/CyO; MKRS/TMB6, Tb[1] males were crossed to chy[1] wg[Sp-1]/CyO (BDSC #259) females. Male progeny lacking the wg[Sp-1] allele were crossed again to BDSC #259 females, and wg[+] flies were inbred to establish a stable bin3[∆]/CyO stock.
y w; bin3[+]	y[*] w[*]; Dp(2;3)CH322-154G8, PBac{y[+mDint2] w[+mC]=CH322-154G8}VK00027	1;3	3	89E11, 3R:17052863..17052863		BestGene, Inc.	BDSC #9744 (y[1] w[1118]; PBac{y[+]-attP-9A}VK00027) was crossed with BDSC #40161 (y[1] M{vas-int.Dm}ZH-2A w[*]). F1 embryos were injected with BAC CH322-154G8 (from BACPAC Genomics). Male F1 progeny were backcrossed to y w flies, and then y[+] w[+] males were balanced over TM3 in a y w background. y[+] w[+] flies were inbred to establish a stable stock.
y w; wg[Sp-1]/CyO; bin3[+]	y[*] w[*]; wg[Sp-1]/CyO; Dp(2;3)CH322-154G8, PBac{y[+mDint2] w[+mC]=CH322-154G8}VK00027	1;2;3	3	89E11, 3R:17052863..17052863		RJP	y[*] w[*]; Dp(2;3)CH322-154G8, PBac{y[+mDint2] w[+mC]=CH322-154G8}VK00027 males were crossed to y[1] w[*]; wg[Sp-1]/CyO; Dr[1]/TM3, Sb[1] (BDSC #59967) females. y[1] w[*]]/[*] w[*]; +/CyO; Dp(2;3)CH322-154G8, PBac{y[+mDint2] w[+mC]=CH322-154G8}VK00027/TM3, Sb[1] female progeny were backcrossed to BDSC #59967 males. y[+] w[+] wg[-] Cy[-] Sb[-] progeny were inbred to establish a stable stock.
y w; ED1612; bin3[+]/SM6a-TMB6, Tb[1]	y[*] w[*]; Df(2R)ED1612, P{w[+mW.Scer\FRT.hs3]=3’.RS5+3.3’}ED1612; Dp(2;3)CH322-154G8, PBac{y[+mDint2] w[+mC]=CH322-154G8}VK00027/T(2;3)SM6a-TMB6, Tb[1]	1;2;3	2;3	42A13;42E6, 2R:6220532;2R:7049672 89E11, 3R:17052863..17052863		RJP	BDSC #8045 (w[1118]; Df(2R)ED1612, P{w[+mW.Scer\FRT.hs3]=3'.RS5+3.3'}ED1612/SM6a) males were crossed with BDSC #59967 (y w; wg[Sp-1]/CyO; Dr[1]/TM3, Sb[1]) females. y[*] w[*]; Df(2R)ED1612, P{w[+mW.Scer\FRT.hs3]=3’.RS5+3.3’}ED1612/CyO; +/Dr[1] males were crossed with y[*] w[*]; wg[Sp-1]/CyO; Dp(2;3)CH322-154G8, PBac{y[+mDint2] w[+mC]=CH322-154G8}VK00027 females. y[*] w[*]; Df(2R)ED1612, P{w[+mW.S…
w; Kr[If-1]/CyO; CycT[j11B2]/TM3, Ser[1]	w[*]; Kr[If-1]/CyO; P{w[+mC]=lacW}l(3)j11B2[j11B2]/TM3, Ser[1]	1;2;3	3	74D4, 3L:17557525		RJP	BDSC #12101 (y[1] w[*]; P{w[+mC]=lacW}l(3)j11B2[j11B2]/TM3, Sb[1]) males were crossed into the BDSC #7198 (w[*]; Kr[If-1]/CyO; D[1]/TM3, Ser[1]) background.
w; ED1612; CycT[j11B2]/CyO:TMB6, Tb[1]	w[*]; Df(2R)ED1612, P{w[+mW.Scer\FRT.hs3]=3’.RS5+3.3’}ED1612; P{w+mC=lacW}l(3)j11B2[j11B2]/T(2;3)TSTL, CyO:TMB6, Tb[1]	1;2;3	2;3	42A13;42E6, 2R:6220532;2R:7049672 74D4, 3L:17557525		RJP	BDSC #8045 (w[1118]; Df(2R)ED1612, P{w[+mW.Scer\FRT.hs3]=3'.RS5+3.3'}ED1612/SM6a) males were crossed with BDSC #7198 (w[*]; Kr[If-1]/CyO; D[1]/TM3, Ser[1]) females. Progeny males were crossed with w[*]; KrIf-1/CyO; P{w[+mC]=lacW}l(3)j11B2[j11B2]/TM3, Ser1 females. w; Df(2R)ED1612, P{w[+mW.Scer\FRT.hs3]=3'.RS5+3.3'}ED1612/Kr[If-1]; P{w[+mC]=lacW}l(3)j11B2[j11B2]/Ser[1] males were crossed with BDSC…
w; Kr[If-1]/CyO; nos-GAL4::VP16	w[*]; Kr[If-1]/CyO; P{w[+mC]=GAL4::VP16-nos.UTR}CG6325[MVD1]	1;2;3	3	86B4, 3R:10407270..10407270		RJP	BDSC #4937 (w[1118]; P{w[+mC]=GAL4::VP16-nos.UTR}CG6325[MVD1]) males were crossed into the BDSC #7198 (w[*]; Kr[If-1]/CyO; D[1]/TM3, Ser[1]) background.
w; bin3[∆]/CyO; nosGAL4	w[*]; P+Pbac{XP5.RB3}bin3[e02231-d02161]/CyO; P{w[+mC]=GAL4::VP16-nos.UTR}CG6325[MVD1]	1;2;3	2;3	42A13, 2R:6233694..6233694 86B4, 3R:10407270..10407270		RJP	w1118; P+Pbac{XP5.RB3}bin3[e02231-d02161]/CyO; MKRS/TMB6, Tb[1] females were crossed with w[*]; Kr[If-1]/CyO; P{w[+mC]=GAL4::VP16-nos.UTR}CG6325[MVD1] males. w[+] Kr[+] Cy[-] MKRS[+] Tb[-] flies were inbred to establish a stable stock.
y w; UAS-3xHA-bin3	y[*] w[*]; P{y[+t7.7] w[+mC]=UAS-DSCP-bin3-3xHA.P}attP2	1;3	3	68A4, 3L:11070538..11070538		BestGene, Inc.	BDSC stock #8622 (y[1] w[67c23]; P{y+t7.7=CaryP}attP2) was crossed with BDSC #40161 (y[1] M{vas-int.Dm}ZH-2A w[*]). F1 embryos were injected with plasmid pUAS-3xHA-bin3-attB. Male F1 progeny were backcrossed to y w flies, and then y[+] w[+] males were balanced over TM3 in a y w background. y[+] w[+] flies were inbred to establish a stable stock.
y w; wg[Sp-1]/CyO; UAS-3xHA-bin3	y[1] w[*]; wg[Sp-1]/CyO; P{y[+t7.7] w[+mC]=UAS-DSCP-bin3-3xHA.P}attP2	1;2;3	3	68A4, 3L:11070538..11070538		RJP	y[*] w[*]; P{y[+t7.7] w[+mC]=UAS-DSCP-bin3-3xHA.P}attP2 was crossed into the BDSC #59967 (y[1] w[*]; wg[Sp-1]/CyO; Dr[1]/TM3, Sb[1]) background.
y w; UAS-3xHA-bin3[Y795A]	y[*] w[*]; P{y[+t7.7] w[+mC]=UAS-DSCP-bin3[Y795A]-3xHA.P}attP2	1;3	3	68A4, 3L:11070538..11070538		BestGene, Inc.	BDSC stock #8622 (y[1] w[67c23]; P{y+t7.7=CaryP}attP2) was crossed with BDSC #40161 (y[1] M{vas-int.Dm}ZH-2A w[*]). F1 embryos were injected with plasmid pUAS-3xHA-bin3[Y795A]-attB. Male F1 progeny were backcrossed to y w flies, and then y[+] w[+] males were balanced over TM3 in a y w background. y[+] w[+] flies were inbred to establish a stable stock.
y w; wg[Sp-1]/CyO; UAS-3xHA-bin3[Y795A]	y[1] w[*]; wg[Sp-1]/CyO; P{y[+t7.7] w[+mC]=UAS-DSCP-bin3[Y795A]-3xHA.P}attP2	1;2;3	3	68A4, 3L:11070538..11070538		RJP	y[*] w[*]; P{y[+t7.7] w[+mC]=UAS-DSCP-bin3[Y795A]-3xHA.P}attP2 was crossed into the BDSC #59967 (y[1] w[*]; wg[Sp-1]/CyO; Dr[1]/TM3, Sb[1]) background.
y w; UAS-3xHA-bin3[∆MSM]	y[*] w[*]; P{y[+t7.7] w[+mC]=UAS-DSCP-bin3[∆MSM]-3xHA.P}attP2	1;3	3	68A4, 3L:11070538..11070538		BestGene, Inc.	BDSC stock #8622 (y[1] w[67c23]; P{y+t7.7=CaryP}attP2) was crossed with BDSC #40161 (y[1] M{vas-int.Dm}ZH-2A w[*]). F1 embryos were injected with plasmid pUAS-3xHA-bin3[∆MSM]-attB. Male F1 progeny were backcrossed to y w flies, and then y[+] w[+] males were balanced over TM3 in a y w background. y[+] w[+] flies were inbred to establish a stable stock.
y w; wg[Sp-1]/CyO; UAS-3xHA-bin3[∆MSM]	y[1] w[*]; wg[Sp-1]/CyO; P{y[+t7.7] w[+mC]=UAS-DSCP-bin3[∆MSM]-3xHA.P}attP2	1;2;3	3	68A4, 3L:11070538..11070538		RJP	y[*] w[*]; P{y[+t7.7] w[+mC]=UAS-DSCP-bin3[∆MSM]-3xHA.P}attP2 was crossed into the BDSC #59967 (y[1] w[*]; wg[Sp-1]/CyO; Dr[1]/TM3, Sb[1]) background.
y w; BSC313/CyO; Dr[1]/TM3, Sb[1]	y[1] w[*]; Df(2R)BSC313/CyO; Dr[1]/TM3, Sb[1]	1;2;3	3	42A8;42B2, 2R:6023655;2R:6648713		RJP	BDSC #24339 (w[1118]; Df(2R)BSC313, P+PBac{XP5.RB3}BSC313/CyO) was crossed into the BDSC #59967 (y[1] w[*]; wg[Sp-1]/CyO; Dr[1]/TM3, Sb[1]) background.
y w; BSC313/CyO; UAS-3xHA-bin3	y[*] w[*]; Df(2R)BSC313/CyO; P{y[+t7.7] w[+mC]=UAS-DSCP-bin3-3xHA.P}attP2	1;2;3	3	42A8;42B2, 2R:6023655;2R:6648713 68A4, 3L:11070538..11070538		RJP	y[1] w[*]; wg[Sp-1]/CyO; P{y[+t7.7] w[+mC]=UAS-DSCP-bin3-3xHA.P}attP2 females were crossed with y[1] w[*]; Df(2R)BSC313/CyO; Dr[1]/TM3, Sb[1] males. y[+] w[+] wg[+] Cy[-] Dr[+] Sb[-] flies were inbred to establish a stable stock.
y w; BSC313/CyO; UAS-3xHA-bin3[Y795A]	y[*] w[*]; Df(2R)BSC313/CyO; P{y[+t7.7] w[+mC]=UAS-DSCP-bin3[Y795A]-3xHA.P}attP2	1;2;3	3	42A8;42B2, 2R:6023655;2R:6648713 68A4, 3L:11070538..11070538		RJP	y[1] w[*]; wg[Sp-1]/CyO; P{y[+t7.7] w[+mC]=UAS-DSCP-bin3[Y795A]-3xHA.P}attP2 females were crossed with y[1] w[*]; Df(2R)BSC313/CyO; Dr[1]/TM3, Sb[1] males. y[+] w[+] wg[+] Cy[-] Dr[+] Sb[-] flies were inbred to establish a stable stock.
y w; BSC313/CyO; UAS-3xHA-bin3[∆MSM]	y[*] w[*]; Df(2R)BSC313/CyO; P{y[+t7.7] w[+mC]=UAS-DSCP-bin3[∆MSM]-3xHA.P}attP2	1;2;3	3	42A8;42B2, 2R:6023655;2R:6648713 68A4, 3L:11070538..11070538		RJP	y[1] w[*]; wg[Sp-1]/CyO; P{y[+t7.7] w[+mC]=UAS-DSCP-bin3[∆MSM]-3xHA.P}attP2 females were crossed with y[1] w[*]; Df(2R)BSC313/CyO; Dr[1]/TM3, Sb[1] males. y[+] w[+] wg[+] Cy[-] Dr[+] Sb[-] flies were inbred to establish a stable stock.
y w; bin3[TG4.0]/CyO; Dr1/TM3, Sb[1]	y[1] w[*]; Mi{Trojan-GAL4.0}bin3[MI08045-TG4.0]/CyO; Dr[1]/TM3, Sb[1]	1;2;4	2	42A14, 2R:6236382..6236382		RJP	BDSC #76193 (y[1] w[*]; Mi{Trojan-GAL4.0}bin3[MI08045-TG4.0]/SM6a) was crossed into the BDSC #59967 (y[1] w[*]; wg[Sp-1]/CyO; Dr[1]/TM3, Sb[1]) background.
y w; bin3[TG4.0];CycT[j11B2]/SM6a-TMB6, Tb[1]	y[*] w[*]; Mi{Trojan-GAL4.0}bin3MI08045-TG4.0; P{w+mC=lacW}l(3)j11B2j11B2/T(2;3)SM6a-TMB6, Tb[1]	1;2;6	2;3	42A14, 2R:6236382..6236382 74D4, 3L:17557525		RJP	y[1] w[*]; Mi{Trojan-GAL4.0}bin3[MI08045-TG4.0]/CyO; Dr[1]/TM3, Sb[1] females were crossed with w[*]; Kr[If-1]/CyO; P{w[+mC]=lacW}l(3)j11B2[j11B2]/TM3, Ser[1] males. y[-] w[+] Kr[+] Cy[-] Dr[+] Sb[-] males were crossed with BDSC #80931 (y[1] w[*]; Tor[R97C]/T(2;3)SM6a-TMB6, Tb[1]) females, and y[-] w[+] Cy[-] Sb[+] Tb[-] progeny were inbred to produce a stable stock.
