## Supplemental Table 3 for "Catalytic activity of the Bin3/MEPCE methyltransferase domain is dispensable for 7SK snRNP function in *Drosophila melanogaster*"

### Sheet: Table S3 - Table S3
Table S3
Genotype (as it appears in the paper)	Figure	Detailed Genotype	Maternal Genotype	Paternal Genotype
wt	1b, 1c,1d, 1e, 2a, 2e, 2eʹ, 2g, 2h	Oregon-R	Oregon-R	Oregon-R
+/CyO	1e	+/CyO	P+Pbac{XP5.RB3}bin3[e02231-d02161]/CyO	Oregon-R
bin3∆/+	1b, 1c, 1d, 1e, 2a, 2g, 2h, 3a 3b	P+Pbac{XP5.RB3}bin3[e02231-d02161]/+	P+Pbac{XP5.RB3}bin3[e02231-d02161]/CyO	Oregon-R
bin3∆/Df	1b, 1c, 1d, 1e, 2a, 2f, 2fʹ, 2g, 2h, 3a, 3c	+/w[1118]; P+Pbac{XP5.RB3}bin3[e02231-d02161]/Df(2R)ED1612, P{w[+mW.Scer\FRT.hs3]=3’.RS5+3.3’}ED1612	P+Pbac{XP5.RB3}bin3[e02231-d02161]/CyO	w[1118]; Df(2R)ED1612, P{w[+mW.Scer\FRT.hs3]=3'.RS5+3.3'}ED1612/SM6a
bin3∆/Df; bin3+/+	1b, 1c, 1d, 1e, 2a, 3a, 3d	+/y[*] w[*]; P+Pbac{XP5.RB3}bin3[e02231-d02161]/Df(2R)ED1612, P{w[+mW.Scer\FRT.hs3]=3’.RS5+3.3’}ED1612; Dp(2;3)CH322-154G8, PBac{y[+mDint2] w[+mC]=CH322-154G8}VK00027/+	P+Pbac{XP5.RB3}bin3[e02231-d02161]/CyO	y[*] w[*]; Df(2R)ED1612, P{w[+mW.Scer\FRT.hs3]=3’.RS5+3.3’}ED1612; Dp(2;3)CH322-154G8, PBac{y[+mDint2] w[+mC]=CH322-154G8}VK00027/T(2;3)SM6a-TM6B, Tb[1]
bin3∆/Df; CycT[j11B2]/+	1b, 1c, 1d, 1e, 2a, 3a, 3e	+/w[*]; P+Pbac{XP5.RB3}bin3[e02231-d02161]/Df(2R)ED1612, P{w[+mW.Scer\FRT.hs3]=3’.RS5+3.3’}ED1612; P{w[+mC]=lacW}l(3)j11B2[j11B2]/+	P+Pbac{XP5.RB3}bin3[e02231-d02161]/CyO	w[*]; Df(2R)ED1612, P{w[+mW.Scer\FRT.hs3]=3’.RS5+3.3’}ED1612; P{w+mC=lacW}l(3)j11B2[j11B2]/T(2;3)TSTL, CyO:TM6B, Tb[1]
w1118	2i	w[1118]	w[1118]	w[1118]
bin3∆/+; nos-GAL4::VP16/+	2i	w[*]/w[1118]; P+Pbac{XP5.RB3}bin3[e02231-d02161]/+; P{w[+mC]=GAL4::VP16-nos.UTR}CG6325[MVD1]/+	w[*]; P+Pbac{XP5.RB3}bin3[e02231-d02161]/CyO; P{w[+mC]=GAL4::VP16-nos.UTR}CG6325[MVD1]	w[1118]
bin3∆/Df; nos-GAL4::VP16/+	2i	w[*]/w[1118]; P+Pbac{XP5.RB3}bin3[e02231-d02161]/Df(2R)BSC313, P+PBac{XP5.RB3}BSC313; P{w[+mC]=GAL4::VP16-nos.UTR}CG6325[MVD1]/+	w[*]; P+Pbac{XP5.RB3}bin3[e02231-d02161]/CyO; P{w[+mC]=GAL4::VP16-nos.UTR}CG6325[MVD1]	w[1118]; Df(2R)BSC313, P+PBac{XP5.RB3}BSC313/CyO
bin3∆/Df; nos-GAL4::VP16/UAS-bin3	2i	w[*]/y[*] w[*]; P+Pbac{XP5.RB3}bin3[e02231-d02161]/Df(2R)BSC313, P+PBac{XP5.RB3}BSC313; P{w[+mC]=GAL4::VP16-nos.UTR}CG6325[MVD1]/P{y[+t7.7] w[+mC]=UAS-DSCP-bin3-3xHA.P}attP2	w[*]; P+Pbac{XP5.RB3}bin3[e02231-d02161]/CyO; P{w[+mC]=GAL4::VP16-nos.UTR}CG6325[MVD1]	y* w*; Df(2R)BSC313/CyO; P{y[+t7.7] w[+mC]=UAS-DSCP-bin3-3xHA.P}attP2
wt	4e, 4f, 4g	y[1] w[1118]	y[1] w[1118]	y[1] w[1118]
bin3TG4.0/+	4e, 4f, 4g, 4l, 5b, 5d, 6a, 6b, 6c	y[1] w[*]/y[1] w[1118]; Mi{Trojan-GAL4.0}bin3[MI08045-TG4.0]/+	y[1] w[*]; Mi{Trojan-GAL4.0}bin3[MI08045-TG4.0]/SM6a	y[1] w[1118]
bin3TG4.0/Df	4e, 4f, 4g, 6a, 6b, 6d	y[1] w[*]/y[1] w[1118]; Mi{Trojan-GAL4.0}bin3[MI08045-TG4.0]/Df(2R)BSC313, P+PBac{XP5.RB3}BSC313	y[1] w[*]; Mi{Trojan-GAL4.0}bin3[MI08045-TG4.0]/SM6a	w[1118]; Df(2R)BSC313, P+PBac{XP5.RB3}BSC313/CyO
bin3TG4.0/Df; CycT[j11B2]/+	6e	y[1] w[*]/y[1] w[1118]; Mi{Trojan-GAL4.0}bin3[MI08045-TG4.0]/Df(2R)BSC313, P+PBac{XP5.RB3}BSC313; P{w[+mC]=lacW}l(3)j11B2[j11B2]/+	y[*] w[*]; Mi{Trojan-GAL4.0}bin3[MI08045-TG4.0]; P{w+mC=lacW}l(3)j11B2j11B2/T(2;3)SM6a-TM6B, Tb[1]	w[1118]; Df(2R)BSC313, P+PBac{XP5.RB3}BSC313/CyO
bin3TG4.0/Df; UAS-bin3/+	4k, 5a, 5b, 5c, 5d, 6a, 6b, 6e	y[1] w[*]/y[*] w[*]; Mi{Trojan-GAL4.0}bin3[MI08045-TG4.0]/Df(2R)BSC313/CyO; P{y[+t7.]7 w[+mC]=UAS-DSCP-bin3-3xHA.P}attP2/+	y[1] w[*]; Mi{Trojan-GAL4.0}bin3[MI08045-TG4.0]/SM6a	y* w*; Df(2R)BSC313/CyO; P{y[+t7.7] w[+mC]=UAS-DSCP-bin3-3xHA.P}attP2
bin3TG4.0/Df; UAS-bin3Y795A/+	4k, 5a, 5b, 5c, 5d, 6a, 6b, 6f	y[1] w[*]/y[*] w[*]; Mi{Trojan-GAL4.0}bin3[MI08045-TG4.0]/Df(2R)BSC313/CyO; P{y[+t7.]7 w[+mC]=UAS-DSCP-bin3[Y795A]-3xHA.P}attP2/+	y[1] w[*]; Mi{Trojan-GAL4.0}bin3[MI08045-TG4.0]/SM6a	y* w*; Df(2R)BSC313/CyO; P{y[+t7.7] w[+mC]=UAS-DSCP-bin3[Y795A]-3xHA.P}attP2
bin3TG4.0/Df; UAS-bin3∆MSM/+	4k, 5a, 5b, 5c, 5d, 6a, 6b, 6g	y[1] w[*]/y[*] w[*]; Mi{Trojan-GAL4.0}bin3[MI08045-TG4.0]/Df(2R)BSC313/CyO; P{y[+t7.]7 w[+mC]=UAS-DSCP-bin3[∆MSM]-3xHA.P}attP2/+	y[1] w[*]; Mi{Trojan-GAL4.0}bin3[MI08045-TG4.0]/SM6a	y* w*; Df(2R)BSC313/CyO; P{y[+t7.7] w[+mC]=UAS-DSCP-bin3[∆MSM]-3xHA.P}attP2
bin3TG4.0/Df; UAS-bin3∆MSM/CycT[j11B2]	6:00:00	y[*] w[*]; Mi{Trojan-GAL4.0}bin3[MI08045-TG4.0]/Df(2R)BSC313/CyO; P{y[+t7.7] w[+mC]=UAS-DSCP-bin3[∆MSM]-3xHA.P}attP2/P{w[+mC]=lacW}l(3)j11B2[j11B2]	y[*] w[*]; Mi{Trojan-GAL4.0}bin3[MI08045-TG4.0]; P{w+mC=lacW}l(3)j11B2j11B2/T(2;3)SM6a-TM6B, Tb[1]	y* w*; Df(2R)BSC313/CyO; P{y[+t7.7] w[+mC]=UAS-DSCP-bin3[∆MSM]-3xHA.P}attP2
bin3TG4.0	2d, 2dʹ	y[1] w[*]/y[1] w[1118]; Mi{Trojan-GAL4.0}bin3[MI08045-TG4.0]/+	y[1] w[*]; Mi{Trojan-GAL4.0}bin3[MI08045-TG4.0]/SM6a	y[1] w[1118]
bin3TG4.0 > UAS-3xHA-bin3	2c, 2cʹ, 4i	y[1] w[*]/y[*] w[*]; Mi{Trojan-GAL4.0}bin3[MI08045-TG4.0]/+; P{y[+t7.7] w[+mC]=UAS-DSCP-bin3-3xHA.P}attP2/+	y[1] w[*]; Mi{Trojan-GAL4.0}bin3[MI08045-TG4.0]/SM6a	y[*] w[*]; P{y[+t7.7] w[+mC]=UAS-DSCP-bin3-3xHA.P}attP2
bin3TG4.0 > UAS-3xHA-bin3Y795A	4i	y[1] w[*]/y[*] w[*]; Mi{Trojan-GAL4.0}bin3[MI08045-TG4.0]/+; P{y[+t7.7] w[+mC]=UAS-DSCP-bin3[Y795A]-3xHA.P}attP2/+	y[1] w[*]; Mi{Trojan-GAL4.0}bin3[MI08045-TG4.0]/SM6a	y[*] w[*]; P{y[+t7.7] w[+mC]=UAS-DSCP-bin3[Y795A]-3xHA.P}attP2
bin3TG4.0 > UAS-3xHA-bin3∆MSM	4i	y[1] w[*]/y[*] w[*]; Mi{Trojan-GAL4.0}bin3[MI08045-TG4.0]/+; P{y[+t7.7] w[+mC]=UAS-DSCP-bin3[∆MSM]-3xHA.P}attP2/+	y[1] w[*]; Mi{Trojan-GAL4.0}bin3[MI08045-TG4.0]/SM6a	y[*] w[*]; P{y[+t7.7] w[+mC]=UAS-DSCP-bin3[∆MSM]-3xHA.P}attP2
