## Supplemental Table 4 for "Catalytic activity of the Bin3/MEPCE methyltransferase domain is dispensable for 7SK snRNP function in *Drosophila melanogaster*"

### Sheet: Table S4 - Table S4
Table S4
Name	Sequence	Direction	Purpose	Type
G4S-3xHA	GGT GGA GGT GGC TCC TAT CCC TAC GAC GTT CCA GAC TAC GCG TAT CCG TAT GAT GTT CCG GAC TAC GCG TAT CCT TAC GAT GTG CCG GAT TAC GCA TAG	Forward	ssDNA fragment comprising a Gly-Gly-Gly-Gly-Ser linker and 3xHA tag codon-optimized for Drosophila for generating transgenes expressing 3xHA-tagged wild-type and mutant Bin3 proteins	Synthetic ssDNA
OW1123	GTT CTT GCT TCG GCA GAA CAT AT	Forward	Amplify U6 cDNA	Primer
OW1124	AAC GCT TCA CGA TTT TGC GTG TC	Reverse	Reverse transcribe and amplify U6 mRNA and cDNA, respectively	Primer
UP0113	TCC TGC TCA TGC AGA ACC GC	Forward	Amplify rp49	Primer
UP0114	GCT TAC TCG TTC TCT TGA GAA CGC	Reverse	Reverse transcribe and amplify rp49 mRNA and cDNA, respectively	Primer
UP0118	CGA CAG ATC ACA ATA AGC TGC G	Reverse	Reverse transcribe and amplify bin3 mRNA and cDNA, respectively	Primer
UP0146	CTC GAC CGG AAG CCG TAT TG	Forward	Amplify 7SK cDNA	Primer
UP0147	CAA TGC CGC GTA CAT GGA AGT G	Reverse	Reverse transcribe and amplify 7SK RNA and cDNA, respectively	Primer
UP0394	TTC TCT CTC TCT TTC TCG CTT ATC CTT AAG CTG CAG G	Forward	Amplify UAS-DSCP promoter from plasmid pNP	Primer
UP0395	AAG CTT GGC TGC AGT CTA GAC TTT GGT ATG CGT C	Reverse	Amplify UAS-DSCP promoter from plasmid pNP	Primer
UP0414	CGT AGG GAT AGG AGC CAC CTC CAC CGG CAT CCG ACA GAT CAC AAT AAG C	Reverse	Amplify from the end of the bin3 CDS	Primer
UP0415	TTA CGA TGT GCC GGA TTA CGC ATA GAA TAG GGA TCT TTT AGG CAG GAA AAA TGT GTC	Forward	Amplify the bin3 3ʹUTR	Primer
UP0417	GTT CTC GTT CTG CTT GGT GGG CGG TAC AAT CAC	Reverse	Create ∆MSM mutation	Primer
UP0418	CCG CCC ACC AAG CAG AAC GAG AAC ACC TCG	Forward	Create ∆MSM mutation	Primer
UP0419	CGA AAG TCC ACA GCG CGG TCG AAG TTT CCG TAC C	Reverse	Create Y795A mutation	Primer
UP0420	ACT TCG ACC GCG CTG TGG ACT TTC GGC AGA TGA AC	Forward	Create Y795A mutation	Primer
UP0423	TTG AAT CAC AAG ACG CAT ACC AAA GAT TTG TCG AAA AAC CCG CGA CGC	Forward	Amplify from the beginning of the bin3 5ʹUTR	Primer
UP0424	GCG AGT ACG CAA AGC TTG GCT GCA GAA AAA AGT AAA ATA TTC CAA TAA AAT GTT TCA AAA ACA TAC CAG AG	Reverse	Amplify the bin3 3ʹUTR	Primer
UP0493	AGT CGA CGA CAT GTG TAT GC	Forward	Amplify bin3 cDNA	Primer
